# High-Throughput DNA melt measurements enable improved models of DNA folding thermodynamics

**DOI:** 10.1101/2024.01.08.574731

**Authors:** Yuxi Ke, Eesha Sharma, Hannah K. Wayment-Steele, Winston R. Becker, Anthony Ho, Emil Marklund, William J. Greenleaf

**Affiliations:** Department of Bioengineering, Stanford University, Stanford, CA 94305, USA; Department of Genetics, Stanford University School of Medicine, Stanford, CA 94305, USA; Lamar Health, Palo Alto, CA 94305, USA; Department of Chemistry, Stanford University, Stanford, CA 94305, USA; Program in Biophysics, Stanford University, Stanford, CA 94305, USA; Science for Life Laboratory, Department of Biochemistry and Biophysics, Stockholm University, 17165, Solna, Sweden; Department of Applied Physics, Stanford University, Stanford, CA 94305, USA

## Abstract

DNA folding thermodynamics are central to many biological processes and biotechnological applications involving base-pairing. Current methods for predicting stability from DNA sequence use nearest-neighbor models that struggle to accurately capture the diverse sequence-dependency of elements other than Watson-Crick base pairs, likely due to insufficient experimental data. We introduce a massively parallel method, Array Melt, that uses fluorescence-based quenching signals to measure equilibrium stability of millions of DNA hairpins simultaneously on a repurposed Illumina sequencing flow cell. By leveraging this dataset of 27,732 sequences with two-state melting behavior, we derived a refined NUPACK-compatible nearest-neighbor model, a richer parameterization nearest-neighbor model that exhibits higher accuracy, and a graph neural network (GNN) model that identifies relevant interactions within DNA beyond nearest neighbors. All models provide improved accuracy in predicting DNA folding thermodynamics, providing improvements relevant for *in silico* design of qPCR primers, oligo hybridization probes, and DNA origami.
