## Supplementary material for "High-Throughput DNA melt measurements enable improved models of DNA folding thermodynamics": TableS1_Oligos.xlsx

### Sheet: assembly oligos
Name	Direction	Sequence
short_C	Forward	AATGATACGGCGACCACCGAGATCTACAC
short_D	Reverse	CAAGCAGAAGACGGCATACGAGAT
C-i7pr-bc-T7A1	Forward	AATGATACGGCGACCACCGAGATCTACACACTGGTATGCGAGACGCAGGATGNNNNNNNNNNATTTATCAAAAAGAGTATTGACTTAAAGTCTAACCTATAGGATACTTACAGCC
D_TruSeqR2	Reverse	CAAGCAGAAGACGGCATACGAGATCGGTCTCGGCATTCCTGCTGAACCGCTCTTCCGATCT
T7-A1-library	Forward	GGATACTTACAGCCATGTAGTAAGGAGGTTGTATGGAAGACGTTCCTGGATCCGCTGTTGAAGGCTCGCGATGC
Library fragment	Template	TGGAAGACGTTCCTGGATCCNNNNNNNNNNNNNNNNNNNNNNNNNNNNNNNNNNNNNNNNNNNNNNNNNNNNNNNNNNNNNNNNAGATCGGAAGAGCGGTTCAGCA
stall_R1_primer	custom read 1 primer	ATGTAGTAAGGAGGTTGTATGGAAGACGTTCCTGGATCC

### Sheet: imaging oligos
Name	Sequence	Predicted Tm
fluor_oligo	/5'-Cy3/CCTTGTACCAGAGCGTGTGCATCGCGAGCCTTCAACAGC	74 °C
quench_oligo	GGACTGCGAGACTGGCTTGAGCTCGTATTGCCCAGTGCC/3'-BHQ/	74 °C
red_oligo	/5'-Alexa647N/CGTAGGGTTGACTAAGAGCCGTTAGATGCGTCGCC
Biotin_D_Read2	/5Biosg/CAAGCAGAAGACGGCATACGAGATCGGTCTCGGCATTCCTGCTGAACCGCTCTTCCGATCT
