## Supplementary material for "High-Throughput DNA melt measurements enable improved models of DNA folding thermodynamics": TableS2_UV_melting.csv

SEQID	DataID	ProtocolID	curve_num	RefSeq	TargetStruct
TETNNN1696	[Object[Data, MeltingCurve, "id:BYDOjvDXA80k"]	Object[Protocol, UVMelting, "id:zGj91ajxWXln"]	6	GATCTGCCAACAGATC	((((((....))))))
TETNNN1570	[Object[Data, MeltingCurve, "id:eGakldar36VB"]	Object[Protocol, UVMelting, "id:rea9jlaWx7Yo"]	4	GATCTGACACCAGATC	((((((....))))))
BC0	[Object[Data, MeltingCurve, "id:pZx9joxWNwEM"]	Object[Protocol, UVMelting, "id:rea9jlaWx7Yo"]	5	CAAGCCGAAAGGCTTG	((((((....))))))
BC0	[Object[Data, MeltingCurve, "id:E8zoYvzJvNBw"]	Object[Protocol, UVMelting, "id:Z1lqpMlx8z3W"]	1	CAAGCCGAAAGGCTTG	((((((....))))))
MMTM29	[Object[Data, MeltingCurve, "id:eGakldavjwxG"]	Object[Protocol, UVMelting, "id:R8e1PjemDkj4"]	1	GCATAGCGAAAGCTAAGC	((.((((....)))).))
MMCNNN2336	[Object[Data, MeltingCurve, "id:6V0npv0lKjZe"]	Object[Protocol, UVMelting, "id:01G6nvGmK7NY"]	5	GCATAGCGAAAGCTGTGC	(((.(((....))).)))
MMCNNN2337	[Object[Data, MeltingCurve, "id:9RdZXvdlK6pl"]	Object[Protocol, UVMelting, "id:01G6nvGmK7NY"]	6	GCAGAGCGAAAGCTATGC	(((.(((....))).)))
MMTM1325	[Object[Data, MeltingCurve, "id:WNa4ZjaVA1q7"]	Object[Protocol, UVMelting, "id:P5ZnEjZmPVwO"]	1	GCCTAGCGAAAGCTATGC	((.((((....)))).))
MMTM181	[Object[Data, MeltingCurve, "id:n0k9mGkPqexp"]	Object[Protocol, UVMelting, "id:P5ZnEjZmPVwO"]	3	GCATTGCGAAAGCTATGC	((((.((....)).))))
MMTM185	[Object[Data, MeltingCurve, "id:01G6nvGRdqV4"]	Object[Protocol, UVMelting, "id:P5ZnEjZmPVwO"]	4	GCATCGCGAAAGCTATGC	((((.((....)).))))
MMTM189	[Object[Data, MeltingCurve, "id:1ZA60vA5JOM6"]	Object[Protocol, UVMelting, "id:P5ZnEjZmPVwO"]	5	GCATGGCGAAAGCTATGC	((((.((....)).))))
MMTM1917	[Object[Data, MeltingCurve, "id:Z1lqpMlRNVAM"]	Object[Protocol, UVMelting, "id:P5ZnEjZmPVwO"]	6	GCGTAGCGAAAGCTATGC	((.((((....)))).))
